# Generating parallel representations of position and identity in the olfactory system

**DOI:** 10.1101/2022.05.13.491877

**Authors:** István Taisz, Erika Donà, Daniel Münch, Shanice N. Bailey, Billy J. Morris, Kimberly I. Meechan, Katie M. Stevens, Irene Varela, Marina Gkantia, Philipp Schlegel, Carlos Ribeiro, Gregory S.X.E. Jefferis, Dana S. Galili

**Affiliations:** Neurobiology Division, MRC Laboratory of Molecular Biology, United Kingdom; Champalimaud Foundation, Lisbon, Portugal; Department of Zoology, University of Cambridge, United Kingdom

**Keywords:** social behavior, sexual dimorphism, sensory physiology, pheromones, connectomics, neural circuits

## Abstract

Sex pheromones are key social signals in most animals. In *Drosophila* a dedicated olfactory channel senses a male pheromone, cis-vaccenyl acetate (cVA) that promotes female courtship while repelling males. Here we show that flies use separate cVA processing streams to extract qualitative and positional information. cVA olfactory neurons are sensitive to concentration differences in a 5 mm range around a male. Second-order projection neurons detect inter-antennal differences in cVA concentration, encoding the angular position of a male. We identify a circuit mechanism increasing left-right contrast through an interneuron which provides contralateral inhibition. At the third layer of the circuit we identify neurons with distinct response properties and sensory integration motifs. One population is selectively tuned to an approaching male with speed-dependent responses. A second population responds tonically to a male’s presence and controls female mating decisions. A third population integrates a male taste cue with cVA; only a simultaneous presentation of both signals promotes female mating via this pathway. Thus the olfactory system generates a range of complex percepts in discrete populations of central neurons that allow the expression of appropriate behaviors depending on context. Such separation of olfactory features resembles the mammalian what and where visual streams.

**Highlights:**

- cVA male pheromone has a 5 mm signaling range, activating two parallel central pathways
- Pheromone-sensing neurons have spatial receptive fields sharpened by contralateral inhibition
- Position (where) and identity (what) are separated at the 3rd layer of cVA processing
- Integrating taste and cVA in sexually dimorphic aSP-g controls female receptivity
