## Supplementary File 1 for "Generating parallel representations of position and identity in the olfactory system"

### Sheet: Statistical tests
	Main test	Pairwise comparisons using BH adjustment	number of flies per group
Figure 1F	log-rank test p=0.016	p(lvPN vs empty)=0.028; p(lvPN vs lPN)=0.037; p(lPN vs empty)=0.91	n(lPN)= 86, n(lvPN)=104, n(empty)=105
Figure 1G	log-rank test p=0.028	p(lvPN vs empty)=0.046; p(lvPN vs lPN)=0.034; p(lPN vs empty)=0.87	n = 110
Figure 1H	Kruskal-Wallis rank sum test p<0.001	Wilcoxon rank sum with BH adjustment: p(lvPN vs empty)<0.001; p(lvPN vs lPN)=0.35; p(lPN vs empty)<0.001	n = 48
Figure 1I	log-rank test p<0.001	p(lvPN vs empty)=0.003; p(lvPN vs lPN)=0.44; p(lPN vs empty)=0.001	n = 48
Figure 1J	Kruskal-Wallis rank sum test p = 0.22		n = 104
Figure 1K	log-rank test p = 0.12		n = 104
Figure 1L left	Kruskal-Wallis rank sum test p = 0.003	Wilcoxon rank sum with BH adjustment: p(lvPN vs empty=0.034; p(lvPN vs lPN)=0.003; p(lPN vs empty)=0.09	n = 40
Figure 1L right	Kruskal-Wallis rank sum test p<0.001	Wilcoxon rank sum with BH adjustment: p(lvPN vs empty)=0.78; p(lvPN vs lPN)<0.001; p(lPN vs empty)<0.001	n = 40
Figure 1M left	Kruskal-Wallis rank sum test p = 0.45		n = 64
Figure 1M right	Kruskal-Wallis rank sum test p = 0.003	Wilcoxon rank sum with BH adjustment: p(lvPN vs empty) = 0.007; p(lvPN vs lPN)=0.90; p(lPN vs empty) = 0.007	n = 64
Figure S1G	Kruskal-Wallis rank sum test p = 0.27		n=32
Figure 2H, Figure S2C	Kruskal-Wallis rank sum test: p = 0.0017; chi² = 12.80	Wilcoxon rank sum with BH adjustment: p(FtoM vs. FtoF) = 0.00075; p(FtoM vs. MtoM) = 0.81; p(MtoM vs. FtoF) = 0.0017	n(FtoM) = 10 n(MtoM) = 7 n(FtoF) = 6
Figure 2I Figure S2C	Kruskal-Wallis rank sum test: p = 0.0015; chi² = 12.96	Wilcoxon rank sum with BH adjustment: p(FtoM vs. FtoF) = 0.0012; p(FtoM vs. MtoM) = 0.41; p(MtoM vs. FtoF) = 0.0017	n(FtoM) = 9 n(MtoM) = 7 n(FtoF) = 6
Figure 2L	female OSP=7.95±4 (one sample t-test: t = 2.2960, p = 0.0247), males OSP=13.29±5.6 (one sample t-test: t = 2.9910, p = 0.0045)		n(females)= 40, n(males)=24
Figure 2N	OSP(white) = 7.44±4.8, t = 2.06 p = 0.043; OSP(Orco¹) = 2.61±4.1, t = 0.82, p = 0.41; OSP(Orco²) = 0.72±7.4, t = 0.08, p = 0.93.		n = 40
Figure 3B	Kruskal-Wallis rank sum test p < 0.001	Wilcoxon rank sum with BH adjustment: p(F inside vs F outside)=; p(M inside vs M outside) < 0.001; p(M inside vs F inside) = 0.43	n(females)= 40, n(males)=24
Figure 3C	Kruskal-Wallis rank sum test p = 0.001	Wilcoxon rank sum with BH adjustment: p(Or67d>Kir vs Or67d>W) = 0.006; p(Or67d>Kir vs W>Kir) = 0.006; p(Or67d>W vs W>Kir) = 0.20	n = 40
Figure 3D	Kruskal-Wallis rank sum test p = 0.002	Wilcoxon rank sum with BH adjustment: p(Or67d>Kir vs Or67d>W) = 0.0023; p(Or67d>Kir vs W>Kir) = 0.043; p(Or67d>W vs W>Kir) = 0.21	n = 40
Figure 3E	Kruskal-Wallis rank sum test p < 0.001	Wilcoxon rank sum with BH adjustment: p(F inside vs F outside) < 0.000; p(M inside vs M outside) < 0.001; p(M inside vs F inside) = 0.35	n(females)= 40, n(males)=24
Figure 3F	Kruskal-Wallis rank sum test p < 0.001	Wilcoxon rank sum with BH adjustment: p(Or67d>Kir vs Or67d>W) = 0.002; p(Or67d>Kir vs W>Kir) = 0.001; p(Or67d>W vs W>Kir) = 0.09	n = 40
Figure 3G	Kruskal-Wallis rank sum test p < 0.001	Wilcoxon rank sum with BH adjustment: p(Or67d>Kir vs Or67d>W) < 0.001; p(Or67d>Kir vs W>Kir) = 0.001; p(Or67d>W vs W>Kir) = 0.88	n = 40
Figure 3I	two sample t-test p < 0.001		n = 14 (14 flies, 28 hemispheres)
Figure 3J	Wilcoxon rank sum test p < 0.001		n = 10
Figure 3K	two sample t-test p < 0.001		n = 10
Figure 4B	Wilcoxon rank sum test p < 0.001		n = 22 (11 flies, 22 hemispheres)
Figure 4C	two sample t-test p = 0.17		n = 8
Figure 4D	two sample t-test p = 0.89		n = 8
Figure 4E	Wilcoxon rank sum test p < 0.0001		n = 22 (11 flies, 22 hemispheres)
Figure 4F	Kruskal-Wallis rank sum test: p < 0.0001; chi2 = 18.47	Wilcoxon rank sum with BH adjustment: p(ORN to lPN) < 0.0001; p(ORN to lvPN) < 0.00078; p(lPN to lvPN) = 0.22	n(ORN) = 14 n(lPN) = 11 n(lvPN) = 11
Figure 4H	Wilcoxon rank sum test p < 0.0001		n = 18 (9 flies, 18 hemispheres)
Figure 4I	two sample t-test p = 0.39		n = 9
Figure 4J	two sample t-test p < 0.0001		n = 9
Figure 4K	one sample t-test (μ = 1) p< 0.0001
Figure 4N	Friedman test: p = 0.0021	paired Wilcoxon rank sum with BH adjustment: p(control vs. histamine) = 0.012; p(control vs. wash) = 0.74; p(wash vs. histamine) = 0.012	n = 8
Figure S4B	Wilcoxon rank sum test p < 0.0001		n = 12 (6 flies, 12 hemispheres)
Figure S4E	paired t-test p(ipsilateral) = 0.030 p(contralateral) = 0.042		n = 8
Figure 5E	linear regression adjusted R² = 0.907, p < 0.0001		data from 8 flies, 11 angular positions
Figure 5F	linear regression adjusted R² = 0.982, p < 0.0001		data from 8 flies, 11 angular positions
Figure 5G	linear regression adjusted R² = 0.791, p < 0.0001		data from 8 flies, 11 angular positions
Figure 7H	Friedman test: p(ORN) = 0.31 p(lPN) = 0.65 p(AV2a2) = 0.0094	AV2a2: paired Wilcoxon rank sum with BH adjustment: p(1.4 mm/s vs. 4.3 mm/s) = 0.22; p(1.4 mm/s vs. 8 mm/s) = 0.047; p(4.3 mm/s vs. 8 mm/s) = 0.047
Figure 7I	linear regression adjusted R² = 0.421, p = 0.362
Figure 7K	log-rank test p = 0.66		n = 48
Figure 7L	log-rank test p = 0.024		n = 72
Figure 8D	ANOVA p < 0.0001	Tukey HSD: p(male genitals vs. female genitals) = 0.0045 p(male genitals vs. water) = 0.00049 p(male genitals vs. male cuticle) = 0.014 p(male genitals vs. no stimulus) < 0.0001 p(NaCl vs. no stimulus) = 0.00035 for all other comparisons p > 0.05	n = 10
Figure 8F	log-rank test p = 0.015	p(IR94e,lPN>CsChrimson vs IR94e>CsChrimson)=0.003; p(IR94e,lvPN>CsChrimson vs lPN>CsChrimson)=0.006; p(IR94e,lvPN>CsChrimson vs lPN>W)<0.00001; p(IR94e,lvPN>CsChrimson vs IR94e>W)=0.002; for all other comparisons p>0.05.	n = 112
Figure 8G	log-rank test p = 0.017		n = 32
Figure 8H	Log-rank test p = 0.008	p(aSP-g FLP1 vs. empty FLP)=0.036; p(aSP-g FLP2 vs. empty FLP)=0.013.	n = 40
Figure 8I	Kruskal-Wallis rank sum test p < 0.0001		n = 40
Figure 8K	Log-rank test p < 0.0001	p(black vs. yellow)=0.017; p(purple vs. gray)<0.0001	n(epistasis) = 71, n(pC1 ablation)=72, n(ctrl)=64, n(aSP-g activation)=63
Figure S7I	Friedman test p(lPN) = 0.60; p(AV2a2) = 0.31; p(aSP-g) = 0.0021		n(lPN) = 6; n(AV2a2) = 6; n(aSP-g) = 6
Figure S7J	Pairwise comparisons using Log-Rank test, all comparisons p>0.05		n=72
Figure S7K	Log-rank test p = 0.8		n=32
Figure S7L	Kruskal-Wallis rank sum test p=0.18		n=32
Figure S7M	Log-rank test p < 0.0001	p(black vs. yellow)=0.71; p(purple vs. gray)=0.12	n=64

### Sheet: Full genotypes
Figure	Crosses used
1B, C, S1C, E	lPN confocal image: w[1118]; GMR54A11-AD/+; BJD_115F09/ 20xUAS-CsChrimson:mVenus lvPN confocal image: w[1118]; GMR38D01-AD/ UAS-CD8::GFP; GMR59G08-DBD/ UAS-CD8::GFP
1D	lvPN 2-photon imaging: w[1118]; GMR38D01-AD/ 20XUAS-opGCaMP6s; GMR59G08-DBD/+
1F,H,I,L	lvPN activation: w[1118]; GMR38D01-AD/+; GMR59G08-DBD/ 10xUAS-CsChrimson:mVenus lPN activation: w[1118]; GMR54A11-AD/+; BJD_115F09/ 10xUAS-CsChrimson:mVenus Control: w[1118]; empty-AD/+; empty-DBD/ 10xUAS-CsChrimson:mVenus
1G,J,K,M	lvPN ablation: w, UAS-Hid, UAS-reaper/+; GMR38D01-AD/+; GMR59G08-DBD/ + lPN ablation: w, UAS-Hid, UAS-reaper/+; GMR54A11-AD/+; BJD_115F09/ + Control: w[1118], UAS-Hid, UAS-reaper; empty-AD/+; empty-DBD/ +
2A, B, C, G, H, I	ORN imaging: w[1118], Or67d-GAL4/w[1118]; 20XUAS-opGCaMP6f/+;+ lPN imaging: w[1118]; GMR54A11-AD/ 20XUAS-opGCaMP6f; BJD_115F09/+ OR w[1118]; 20XUAS-opGCaMP6f/ +; GMR24A10-GAL4/+ OR w[1118]; 20XUAS-opGCaMP6f/ GMR38D01-AD; GMR24A10-GAL4/GMR59G08-DBD lvPN imaging: w[1118]; GMR38D01-AD/ 20XUAS-opGCaMP6f; GMR59G08-DBD/+ OR w[1118]; 20XUAS-opGCaMP6f/ GMR38D01-AD; GMR24A10-GAL4/GMR59G08-DBD
2K, L, M; S2E and 3B,E	canton-S strain, originated at Martin Heisenberg lab
2N, O, S2D, F	White: w[1118]. Orco mutant lines according to name
3C,D,F,G	Or67d block: y,w,Or67d-QF/+;+; QUAS-Kir2.1/+ Or67d control: y,w,Or67d-QF/w[1118];+;+ Kir control: w[1118];+;QUAS-Kir2.1/+
3I, J, K	ORN imaging: w[1118], Or67d-GAL4/w[1118]; 20XUAS-opGCaMP6f/+;+
4B, C, D, E; S4B, C, D	lPN imaging: w[1118]; GMR54A11-AD/ 20XUAS-opGCaMP6f; BJD_115F09/+ OR w[1118]; 20XUAS-opGCaMP6f/ +; GMR24A10-GAL4/+ lvPN imaging: w[1118]; GMR38D01-AD/ 20XUAS-opGCaMP6f; GMR59G08-DBD/+
4H, I, J; S4G	il3LN6 imaging: w[1118]; 20XUAS-opGCaMP6f/ +; VT046100-GAL4/+ il3LN6 GABA co-immunostaining: w[1118];+; VT046100-GAL4/20xUAS-CsChrimson:mVenus
4M	il3LN6 block and lPN imaging: w[1118], 20XUAS-GCaMP7f/+; VT033066-LexA / UAS-Ort; VT046100-GAL4/+
5A	lPN imaging: w[1118]; GMR54A11-AD/ 20XUAS-opGCaMP6f; BJD_115F09/+
6D	w[1118], 20XUAS-GCaMP7f/+; GMR38D01-AD/ 20XUAS-CsChrimson-mVenus; GMR59G08-DBD/ dsx-LexA
7C, D, E, F	ORN imaging: w[1118], Or67d-GAL4/w[1118]; 20XUAS-opGCaMP6f/+;+ lPN imaging: w[1118]; 20XUAS-opGCaMP6f/ +; GMR24A10-GAL4/+ OR w[1118]; 20XUAS-opGCaMP6f/ GMR38D01-AD; GMR24A10-GAL4/GMR59G08-DBD lvPN imaging: w[1118]; GMR38D01-AD/ 20XUAS-opGCaMP6f; GMR59G08-DBD/+ OR w[1118]; 20XUAS-opGCaMP6f/ GMR38D01-AD; GMR24A10-GAL4/GMR59G08-DBD AV2a2 imaging: w[1118]; 20XUAS-opGCaMP6f/ +; GMR53A03-GAL4/+ pC1 ima…
7Q	AV2a2 activation: w[1118]; GMR30A10-AD/+; GMR53A03-DBD/ 10xUAS-CsChrimson:mVenus control: w[1118]; empty-AD/+; empty-DBD/ 10xUAS-CsChrimson:mVenus
7R	AV2a2 block: w[1118]; GMR30A10-AD/+; GMR53A03-DBD/ pJFRC-10xUAS-IVS-eGFP-Kir2.1 control: w[1118]; empty-AD/+; empty-DBD/ pJFRC-10xUAS-IVS-eGFP-Kir2.1
S6A, B:	AV2a2 GAL4 confocal image: w[1118];UAS-CD8::GFP/+; GMR53A03-GAL4/ UAS-CD8::GFP AV2a2 stable split: w[1118]; GMR38D01-AD/ UAS-CsChrimson:mVenus; GMR59G08-DBD/ +
8A	aSP-g SS1/SS2 confocal image: w[1118];10xUAS-CsChrimson:mVenus;JK1029,81A04-DBD/ JK1029,76G09-DBD.
8C	Ir94e-GAL4¹ confocal image: w; UAS-CD8:GFP/UAS-CD8:GFP; Ir94e-GAL4¹/ Ir94e-GAL4¹
8E	Ir94e imaging: w[1118];+; Ir94e-GAL4²/UAS-GCaMP7f
S7H	aSP-g imaging: W[1118];; GMR76G09-GAL4, fruFLP, 20XUAS> myrTopHat2 > GCaMP6f
8F, 8SJ	IR94e activation: w[1118];10xUAS-CsChrimson:mVenus/+;IR94e-GAL4¹/+ lPN activation: w[1118]; GMR54A11-AD/10xUAS-CsChrimson:mVenus; BJD_115F09/+ IR94e and lPN activation: w[1118]; GMR54A11-AD/10xUAS-CsChrimson:mVenus; BJD_115F09/IR94e-GAL4¹ IR94e control: w[1118];+;IR94e-GAL4¹/+ lPN control: w[1118]; GMR54A11-AD/+; BJD_115F09/+
8G, I, 8SK	aSP-g activation (aSP-g SS1/SS2): w[1118];10xUAS-CsChrimson:mVenus;JK1029,81A04-DBD/ JK1029,76G09-DBD. Control: w[1118];10xUAS-CsChrimson:mVenus;JK1029,empty-DBD.
8H, S8F	aSP-f FLP1 activation: w[1118];; 76G09-GAL4, fruFLP/ UAS>mCherry>eGFP::Kir2.1 aSP-f FLP2 activation: w[1118];; 81A04-GAL4, fruFLP/ UAS>mCherry>eGFP::Kir2.1 Control: w[1118];; empty-GAL4, fruFLP/ UAS>mCherry>eGFP::Kir2.1
8K, S8G, M	aSP-g activation and pC1 ablation: LexAop>FRT>CsChrimson/UAS-Hid,UAS-Reaper;pC1-AD/81A04-LexA;pC1-DBD/FruFLP pC1 ablation: UAS-Hid,UAS-Reaper;pC1-AD/81A04-LexA;pC1-DBD/FruFLP aSP-g activation: LexAop>FRT>CsChrimson/UAS-Hid,UAS-Reaper;empty-AD/81A04-LexA;empty-DBD/FruFLP Genetic control: UAS-Hid,UAS-Reaper;empty-AD/81A04-LexA;empty-DBD/FruFLP
