## Supplementary File 2 for "Generating parallel representations of position and identity in the olfactory system"

### Sheet: Connectomic identifiers
cell type	FAFB id	hemibrain id
AD1g1	1316642	792326206
AL-AST1		1734696656, 1734705201
aSP-g1	1064888, 1100594, 1101176, 1070581, 1074687, 1079881, 1083904, 6649459	485430434, 485775679, 610916994, 887148641, 949534412
aSP-g2	1055936, 1064687, 7899781, 7918690, 534333, 1064853, 1086385, 1149437, 2477473	421992069, 641278400, 855414220, 5813115796
aSP-g3	7856299, 11322700, 8415303, 1041505, 1168923	329919036, 421650982, 485430336
AV2a2	1811965, 6762450	486444499, 612285653, 674001478, 948135822
AVLP010		1014051490, 1014392280, 5813009998, 890925383, 949870573
DA1 lPN	4207871, 3239781, 2381753, 2380564, 2379517, 2345089, 2319457, 2863104, 61221, 57381, 755022, 57353, 57323, 57311, 27295	722817260, 754534424, 754538881, 1734350788, 1734350908, 1765040289, 5813039315
DA1 lvPN	4520197, 7710838, 7414894, 57179, 57158, 57035	757258507, 757591093, 792023887
DA1 lvPN2	7430367, 7423477, 7414916, 7414898, 57089, 57023, 57019, 57011	851684181, 1827473315, 792024028, 757569579
DA1 ORN L (contra)		1671970331,1574833154,1669949998,1671629267,1671966254,1671970683,1672643988,1703678670,1734350776,1734350808,1734359876,1734696429,1735041817,1735054428,1735378236,1765053669,1766068153,1766758683,1796420624,1796766157,1826773830,1827446803,5812995402,5813083386,5901210481,1574160129,1639938708,1671620813,1671966114,1671970367,1672639485,1703342190,1704011227,1734350801,1734355450,1734691853,173…
DA1 ORN R (ipsi)		1734355466,1671970238,1672311668,1702301766,1703682852,1734355247,1734691865,1735037070,1735042035,1735382530,1735395504,1765040222,1765386030,1766068147,1766762919,1795742734,1797439276,1858162227,1859190013,5813020396,1796757163,1671966064,1672307311,1672652372,1703682848,1703683156,1734691670,1735032816,1735041965,1735378183,1735391275,1764699151,1765381455,1766067809,1766754285,1795734015,179…
DA1 ORN (side NA)		1797444052, 1734355225, 1765044577, 1765731259, 1796075454, 1826773575, 1796079753, 1827122986
DA1_vPN		733316908
DNp32		5813050455
G2N-aSLP	11463951, 11483002, 11490387, 11491648, 11491723, 11491809, 11491851, 11495175, 11968494, 11968950, 3917175	671618401, 5901195362
G2N-SLP1	7552826, 2434711	424379864
G2N-SLP2	1059970, 1064624	583042026, 614059839
G2N-SLP3	9484087, 11464526, 2686821, 3781311	330998071, 362024428
G2N-SLP4	9165878, 1102458	5813056890
G2N-SLP5	9040832, 2255652	515450389
il3LN6		5813018460, 5901206553
LC4		1158187240, 1158864995, 1189559257, 1218901359, 1249932198, 1251287671, 1281303666, 1405780725, 1438524573, 1466861327, 1471601440, 1498574596, 1503999967, 1562673627, 1590979045, 1621357756, 1625080038, 1627117134, 1688505620, 1715459859, 1745821751, 1749258134, 1781268241, 1782668028, 1809264255, 1810956698, 1815070402, 1838257401, 1839288696, 1840636280, 1845078711, 1874035952, 1876471221, 187…
lGRN	FlyWire root IDs: 720575940628198503, 720575940631082124, 720575940621375231, 720575940626016017, 720575940624079544, 720575940614211295
LHAD1c2		424776680, 424780893, 424781115, 425121959, 551298257
LHAD1d2		360314997, 391716661, 5813096129
LHAD1g1		792326206
LHAD1i2_b		328542009, 452323015, 981547981
LHAD3a6		360578907
LHAD3a8_a		580926331
LHAD3a8_b		329906396
LHAD3a9		359913782, 456427944
LHAV1a2_a		855384597, 917450071
LHAV1a2_b		915724147
LHAV2a3		580546081, 5813013530, 5813013792, 640220321
LHAV2b11		762961590
LHAV2b2_c		821612285
LHAV2e4_b		485732870
LHAV2i3		607130326
LHAV2k3		360595711, 5813039980
LHAV2k9		424384254, 5813039931, 855043038
LHAV4a4		5813014585, 669869547, 851684210, 856407289, 918123297, 980198319
LHAV4b3		5901197773, 669857319, 762262916, 818888010
LHAV4c1_a		703305408, 826762561, 856408517, 979519562
LHAV4c1_b		1011616276
LHAV4e2_b		700550360, 731567967, 731918732, 762948368, 762263004, 887433630
LHAV4g11		5901203780, 916773484, 947453617
LHAV4g2		5901194039, 916763916, 944055652, 944729312
LHAV4h1		1166761119, 5813090944, 734667914
LHAV7b1		423351806, 513741732, 517479202, 577464071, 576161592
LHAV7b2		5813049045
LHPD2a2		448869118, 5813129453, 5813014640, 699178922
LHPD2c1		356429209
LHPV2b4		604735824, 605391864
LHPV4a7_a		634711906, 666769954, 697801711
LHPV4d2		578155687, 5901195066, 608162891
LHPV5b1		482974860, 513050445, 513058708, 5901196176, 634741770, 730325440, 731917767
LHPV7c1		667857582
LPLC2		1221971218, 1282007450, 1283013506, 1343749180, 1403392477, 1407179534, 1437850908, 1438908304, 1438912593, 1441598865, 1467548306, 1470971204, 1500598873, 1530636214, 1533683889, 1534363304, 1566411868, 1626482563, 1626827782, 1627131491, 1682707330, 1688164533, 1691259738, 1716496582, 1719225241, 1719595635, 1751329909, 1751670748, 1752016801, 1753674977, 1782364786, 1782369015, 1782369340, 178…
M_l2PNm16		1037293275, 1733677514
M_lv2PN9t49		1102334088, 1888178718
M_lvPNm31		1943811511
M_vPNml55		886812643
M_vPNml82		5813014622
mAL3	1180353, 1181286, 1334561, 2390280, 3927073, 4311394	671604934, 734724111, 735073668, 921969761, 953004705, 578189223, 5812980330, 610571450, 668876945, 703351975
OA-VUMa5		1702310266, 2069652905
pC1	3807212, 3781621, 3794183, 3979930, 3770805	5813046951, 267214250, 267551639, 514850616
pC1d		5813063587
pGRN	7108314, 5864214
SLP018		422669150, 453355233, 451663172, 452677002, 947820593
SLP131		454386099
SLP186		608491067, 671933799, 672287506
SLP190		674009814
SLP230		5813021535
SLP259		267223027, 297520036, 297524212, 330259272, 5813040707, 5813009445, 5813009497, 5813019487
SLP260		389951232
SLP262		359568460, 420977956, 5813043073
SLP262		359568460, 420977956, 5813043073

### Sheet: Connectivity
from	to	FAFB	FAFB right	FAFB left	hemibrain
DA1_ORN_contra	AL-AST1	NA	NA	NA	288			FAFB connectivity is based on partial reconstructions except for the cases where both pre- and postsynaptic arbors were traced to completion. For bilateral neurons the sum of left and right number of synapses in FAFB may not add up to the total connectivity because they reflect connectivity between neurons from the same side, whereas bilateral neurons may connect to neurons from both sides.
DA1_ORN_contra	DA1 lPN	NA	NA	NA	3580
DA1_ORN_contra	DA1 lvPN	NA	NA	NA	113
DA1_ORN_contra	DA1 lvPN2	NA	NA	NA	14
DA1_ORN_contra	DA1_vPN	NA	NA	NA	369
DA1_ORN_contra	il3LN6	NA	NA	NA	1901
DA1_ORN_contra	M_l2PNm16	NA	NA	NA	11
DA1_ORN_contra	M_lv2PN9t49	NA	NA	NA	39
DA1_ORN_contra	M_lvPNm31	NA	NA	NA	12
DA1_ORN_contra	M_vPNml55	NA	NA	NA	7
DA1_ORN_contra	M_vPNml82	NA	NA	NA	12
DA1_ORN_contra	OA-VUMa5	NA	NA	NA	21
DA1_ORN_contra	DA1_ORN_contra	NA	NA	NA	1070
DA1_ORN_contra	DA1_ORN_ipsi	NA	NA	NA	959
DA1_ORN_ipsi	AL-AST1	NA	NA	NA	1056
DA1_ORN_ipsi	DA1 lPN	NA	NA	NA	5184
DA1_ORN_ipsi	DA1 lvPN	NA	NA	NA	157
DA1_ORN_ipsi	DA1 lvPN2	NA	NA	NA	38
DA1_ORN_ipsi	DA1_vPN	NA	NA	NA	636
DA1_ORN_ipsi	il3LN6	NA	NA	NA	359
DA1_ORN_ipsi	M_lvPNm31	NA	NA	NA	7
DA1_ORN_ipsi	M_vPNml55	NA	NA	NA	53
DA1_ORN_ipsi	M_vPNml82	NA	NA	NA	6
DA1_ORN_ipsi	OA-VUMa5	NA	NA	NA	24
DA1_ORN_ipsi	DA1_ORN_contra	NA	NA	NA	791
DA1_ORN_ipsi	DA1_ORN_ipsi	NA	NA	NA	1411
DA1_ORN (side NA)	AL-AST1	NA	NA	NA	39
DA1_ORN (side NA)	DA1 lPN	NA	NA	NA	423
DA1_ORN (side NA)	DA1 lvPN	NA	NA	NA	16
DA1_ORN (side NA)	DA1_vPN	NA	NA	NA	64
DA1_ORN (side NA)	DA1_ORN (all)	NA	NA	NA	209
DA1 lPN	AD1g1	NA	NA	NA	54
DA1 lPN	aSP-g2	132	51	81	37
DA1 lPN	AV2a2	128	128	NA	115
DA1 lPN	DA1 lPN	NA	NA	NA	129
DA1 lPN	DA1 lvPN	NA	NA	NA	25
DA1 lPN	DA1 lvPN2	NA	NA	NA	115
DA1 lPN	DA1_vPN	NA	NA	NA	333
DA1 lPN	il3LN6	NA	NA	NA	23
DA1 lPN	LHAD1c2	NA	NA	NA	96
DA1 lPN	LHAD1d2	NA	NA	NA	33
DA1 lPN	LHAD1i2_b	NA	NA	NA	21
DA1 lPN	LHAD3a6	NA	NA	NA	13
DA1 lPN	LHAD3a8_a	NA	NA	NA	14
DA1 lPN	LHAD3a8_b	NA	NA	NA	35
DA1 lPN	LHAD3a9	NA	NA	NA	28
DA1 lPN	LHAV1a2_a	NA	NA	NA	82
DA1 lPN	LHAV1a2_b	NA	NA	NA	78
DA1 lPN	LHAV2a3	NA	NA	NA	184
DA1 lPN	LHAV2b11	NA	NA	NA	33
DA1 lPN	LHAV2b2_c	NA	NA	NA	27
DA1 lPN	LHAV2e4_b	NA	NA	NA	16
DA1 lPN	LHAV2i3	NA	NA	NA	11
DA1 lPN	LHAV2k3	NA	NA	NA	42
DA1 lPN	LHAV2k9	NA	NA	NA	131
DA1 lPN	LHAV4a4	NA	NA	NA	555
DA1 lPN	LHAV4b3	NA	NA	NA	24
DA1 lPN	LHAV4c1_a	NA	NA	NA	301
DA1 lPN	LHAV4c1_b	NA	NA	NA	18
DA1 lPN	LHAV4e2_b	NA	NA	NA	67
DA1 lPN	LHAV4g11	NA	NA	NA	47
DA1 lPN	LHAV4g2	NA	NA	NA	74
DA1 lPN	LHAV4h1	NA	NA	NA	38
DA1 lPN	LHAV7b1	NA	NA	NA	168
DA1 lPN	LHAV7b2	NA	NA	NA	27
DA1 lPN	LHPV2b4	NA	NA	NA	46
DA1 lPN	LHPV4a7_a	NA	NA	NA	22
DA1 lPN	LHPV4d2	NA	NA	NA	27
DA1 lPN	LHPV5b1	NA	NA	NA	15
DA1 lPN	LHPV7c1	NA	NA	NA	44
DA1 lPN	OA-VUMa5	NA	NA	NA	13
DA1 lPN	DA1_ORN_contra	NA	NA	NA	43
DA1 lPN	DA1_ORN_ipsi	NA	NA	NA	81
DA1 lPN	DA1_ORN (side NA)	NA	NA	NA	6
DA1 lPN	SLP018	NA	NA	NA	36
DA1 lPN	SLP131	NA	NA	NA	21
DA1 lPN	SLP186	NA	NA	NA	40
DA1 lPN	SLP190	NA	NA	NA	48
DA1 lPN	SLP259	NA	NA	NA	56
DA1 lPN	SLP260	NA	NA	NA	13
DA1 lPN	SLP262	NA	NA	NA	148
DA1 lvPN	AD1g1	NA	NA	NA	98
DA1 lvPN	aSP-g1	0	0	0	8
DA1 lvPN	aSP-g2	13	11	2	3
DA1 lvPN	AVLP010	NA	NA	NA	29
DA1 lvPN	DA1 lPN	NA	NA	NA	22
DA1 lvPN	DA1 lvPN	NA	NA	NA	14
DA1 lvPN	DA1 lvPN2	NA	NA	NA	6
DA1 lvPN	DNp32	NA	NA	NA	111
DA1 lvPN	LHAV4c1_a	NA	NA	NA	77
DA1 lvPN	LHAV4c1_b	NA	NA	NA	37
DA1 lvPN	LHAV7b1	NA	NA	NA	23
DA1 lvPN	LHAV7b2	NA	NA	NA	12
DA1 lvPN	LHPD2a2	NA	NA	NA	58
DA1 lvPN	LHPD2c1	NA	NA	NA	56
DA1 lvPN	LHPV7c1	NA	NA	NA	48
DA1 lvPN	pC1	85	73	12	59
DA1 lvPN	SLP131	NA	NA	NA	82
DA1 lvPN	SLP230	NA	NA	NA	51
DA1 lvPN	SLP262	NA	NA	NA	14
DA1 lvPN2	AD1g1	NA	NA	NA	115
DA1 lvPN2	aSP-g1	0	0	0	7
DA1 lvPN2	aSP-g2	113	42	71	28
DA1 lvPN2	DA1 lPN	NA	NA	NA	37
il3LN6	DA1 lPN	NA	NA	NA	465
il3LN6	DA1 lvPN	NA	NA	NA	3
il3LN6	DA1 lvPN2	NA	NA	NA	6
il3LN6	il3LN6	NA	NA	NA	49
il3LN6	DA1_ORN_contra	NA	NA	NA	165
il3LN6	DA1_ORN_ipsi	NA	NA	NA	297
il3LN6	DA1_ORN (side NA)	NA	NA	NA	14
AV2a2	AD1g1	NA	NA	NA	142
AV2a2	AV2a2	5	5	NA	71
AV2a2	pC1	18	18	NA	48
LC4	AD1g1	NA	NA	NA	434
LPLC2	AD1g1	NA	NA	NA	474
aSP-g1	aSP-g1	7	2	1	24
aSP-g1	aSP-g2	9	0	5	4
aSP-g1	mAL3	17	0	5	55
aSP-g2	aSP-g1	129	28	43	77
aSP-g2	aSP-g2	74	8	38	29
aSP-g2	aSP-g3	6	1	3	2
aSP-g2	G2N-SLP1	1	0	0	6
aSP-g2	mAL3	21	0	7	39
aSP-g2	pC1	2	0	0	17
aSP-g3	mAL3	10	0	2	44
lGRN	G2N-SLP1	63	63	NA	NA
lGRN	G2N-SLP2	83	83	NA	NA
lGRN	lGRN	576	431	145	NA
pGRN	G2N-SLP1	166	NA	NA	NA
pGRN	G2N-SLP2	56	NA	NA	NA
pGRN	mAL3	25	NA	NA	NA
pGRN	pGRN	22	NA	NA	NA
G2N-aSLP	aSP-g1	36	NA	35	2
G2N-aSLP	aSP-g2	11	NA	11	4
G2N-aSLP	aSP-g3	61	NA	61	55
G2N-aSLP	G2N-aSLP	NA	NA	NA	123
G2N-SLP1	aSP-g1	79	NA	55	80
G2N-SLP1	aSP-g2	85	NA	60	28
G2N-SLP1	aSP-g3	25	NA	24	19
G2N-SLP2	aSP-g1	3	NA	0	11
G2N-SLP2	aSP-g2	34	NA	19	29
G2N-SLP2	aSP-g3	33	NA	25	45
G2N-SLP2	G2N-SLP2	NA	NA	0	7
G2N-SLP3	aSP-g2	70	NA	54	27
G2N-SLP3	aSP-g3	24	NA	22	18
G2N-SLP4	aSP-g3	33	NA	33	15
G2N-SLP5	aSP-g2	10	NA	9	0
G2N-SLP5	aSP-g3	66	NA	66	20
mAL3	aSP-g1	11	NA	2	9
mAL3	aSP-g2	2	NA	1	16
mAL3	aSP-g3	25	NA	7	81
mAL3	mAL3	49	NA	49	359

### Sheet: third-layer cell types
from	to	weight	percent_input	projection class	DA1_input_ratio	DA1_selective	multimodal	bilateral	NT	common_downstream	final_class
lPN	LHAV4a4	555	32.7627	LN	0.744681	DA1_selective	olfactory	FALSE	GABA	FALSE	DA1 LN
lPN	LHAV4c1_a	301	18.8833	LN	0.84	DA1_selective	olfactory	FALSE	GABA	TRUE	DA1 LN
lPN	LHAV2a3	184	9.48454	ON	0.420455	mixed_olf	olfactory	FALSE	acetylcholine	FALSE	mixed olf. ON
lPN	LHAV7b1	168	4.66278	ON	0.884259	DA1_selective	multimodal	TRUE	acetylcholine	FALSE	multimodal ON
lPN	SLP262	148	4.40739	ON	0.97006	DA1_selective	multimodal	FALSE	glutamate	FALSE	multimodal ON
lPN	LHAV2k9	131	8.55091	ON	0.307692	mixed_olf	olfactory	FALSE	acetylcholine	FALSE	mixed olf. ON
lPN	LHAV2a2	115	7.65646	ON	0.782313	DA1_selective	olfactory	FALSE	acetylcholine	FALSE	DA1 ON
lPN	LHAD1c2	96	7.36196	ON	0.331081	mixed_olf	olfactory	FALSE	acetylcholine	FALSE	mixed olf. ON
lPN	LHAV1a2_a	82	4.3617	ON	0.132045	mixed_olf	olfactory	FALSE	acetylcholine	FALSE	mixed olf. ON
lPN	LHAV1a2_b	78	4.86588	ON	0.0948905	mixed_olf	olfactory	FALSE	acetylcholine	FALSE	mixed olf. ON
lPN	LHAV4g2	74	6.73953	LN	0.136531	mixed_olf	olfactory	FALSE	GABA	FALSE	mixed olf. LN
lPN	LHAV4e2_b	67	7.51121	LN	0.173913	mixed_olf	olfactory	FALSE	GABA	FALSE	mixed olf. LN
lPN	SLP259	56	1.5172	ON	0.508772	DA1_selective	multimodal	FALSE	glutamate	FALSE	multimodal ON
lPN	LHAD1g1	54	0.421546	ON	0.344671	mixed_olf	multimodal	FALSE	acetylcholine	TRUE	multimodal ON
lPN	SLP190	48	10.4575	ON	0.727273	DA1_selective	multimodal	FALSE	glutamate	FALSE	multimodal ON
lPN	LHAV4g11	47	3.67475	LN	0.0759289	mixed_olf	olfactory	FALSE	GABA	FALSE	mixed olf. LN
lPN	LHPV2b4	46	4.50539	ON	0.130312	mixed_olf	olfactory	FALSE	GABA	FALSE	mixed olf. ON
lPN	LHPV7c1	44	1.88115	ON	0.978723	DA1_selective	multimodal	FALSE	acetylcholine	TRUE	multimodal ON
lPN	LHAV2k3	42	5.08475	ON	0.190909	mixed_olf	olfactory	FALSE	acetylcholine	FALSE	mixed olf. ON
lPN	SLP186	40	3.36984	ON	0.571429	DA1_selective	multimodal	FALSE	GABA	FALSE	multimodal ON
lPN	LHAV4h1	38	5.94679	LN	0.319672	mixed_olf	multimodal	FALSE	GABA	FALSE	multimodal LN
lPN	aSP-g2	37	4.45247	ON	0.714286	DA1_selective	multimodal	TRUE	acetylcholine	FALSE	multimodal ON
lPN	SLP018	36	1.74503	ON	0.455696	mixed_olf	multimodal	FALSE	glutamate	FALSE	multimodal ON
lPN	LHAD3a8_b	35	12.3239	ON	0.729167	DA1_selective	multimodal	TRUE	acetylcholine	FALSE	multimodal ON
lPN	LHAV2b11	33	9.32203	ON	0.284483	mixed_olf	olfactory	FALSE	acetylcholine	FALSE	mixed olf. ON
lPN	LHAD1d2	33	3.27706	ON	0.207317	mixed_olf	olfactory	FALSE	acetylcholine	FALSE	mixed olf. ON
lPN	LHAD3a9	28	4.16667	ON	0.229508	mixed_olf	olfactory	TRUE	acetylcholine	FALSE	mixed olf. ON
lPN	LHAV7b2	27	4.66321	ON	0.928571	DA1_selective	multimodal	TRUE	acetylcholine	FALSE	multimodal ON
lPN	LHPV4d2	27	3.95894	ON	0.233871	mixed_olf	olfactory	FALSE	glutamate	FALSE	mixed olf. ON
lPN	LHAV2b2_c	27	2.60116	ON	0.0825688	mixed_olf	olfactory	FALSE	acetylcholine	FALSE	mixed olf. ON
lPN	LHAV4b3	24	3.97351	ON	0.218182	mixed_olf	olfactory	FALSE	GABA	FALSE	mixed olf. ON
lPN	LHPV4a7_a	22	4.89978	LN	0.128655	mixed_olf	olfactory	FALSE	glutamate	FALSE	mixed olf. LN
lPN	LHAD1i2_b	21	3.27613	ON	0.477273	mixed_olf	multimodal	FALSE	acetylcholine	FALSE	multimodal ON
lPN	LHAV4c1_b	18	5.73248	LN	0.555556	DA1_selective	olfactory	FALSE	GABA	TRUE	DA1 LN
lPN	LHAV2e4_b	16	6.32411	ON	0.32	mixed_olf	olfactory	FALSE	acetylcholine	FALSE	mixed olf. ON
lPN	LHPV5b1	15	4.16667	ON	0.163043	mixed_olf	multimodal	FALSE	acetylcholine	FALSE	multimodal ON
lPN	LHAD3a8_a	14	5.6	ON	0.517241	DA1_selective	olfactory	TRUE	acetylcholine	FALSE	DA1 ON
lPN	SLP260	13	5.90909	ON	0.722222	DA1_selective	olfactory	FALSE	acetylcholine	FALSE	DA1 ON
lPN	LHAD3a6	13	4.86891	ON	0.2	mixed_olf	olfactory	TRUE	acetylcholine	FALSE	mixed olf. ON
lPN	LHAV2i3	11	4.29688	ON	0.22449	mixed_olf	olfactory	FALSE	acetylcholine	FALSE	mixed olf. ON
lvPN	DNp32	111	1.60358	DN	0.730263	DA1_selective	multimodal	TRUE	amine	FALSE	multimodal DN
lvPN	LHAD1g1	98	0.765027	ON	0.344671	mixed_olf	multimodal	FALSE	acetylcholine	TRUE	multimodal ON
lvPN	SLP131	82	2.49619	ON	0.746377	DA1_selective	multimodal	FALSE	acetylcholine	FALSE	multimodal ON
lvPN	LHAV4c1_a	77	4.83061	LN	0.84	DA1_selective	olfactory	FALSE	GABA	TRUE	DA1 LN
lvPN	LHPD2a2	58	1.28319	ON	0.0792208	mixed_olf	olfactory	FALSE	acetylcholine	FALSE	mixed olf. ON
lvPN	LHPD2c1	56	2.91363	ON	0.318182	mixed_olf	olfactory	FALSE	acetylcholine	FALSE	mixed olf. ON
lvPN	SLP230	51	1.45548	ON	0.565217	DA1_selective	multimodal	FALSE	GABA	FALSE	multimodal ON
lvPN	LHPV7c1	48	2.05216	ON	0.978723	DA1_selective	multimodal	FALSE	acetylcholine	TRUE	multimodal ON
lvPN	pC1d	45	1.00739	ON	1	DA1_selective	multimodal	TRUE	acetylcholine	FALSE	multimodal ON
lvPN	LHAV4c1_b	37	11.7834	LN	0.555556	DA1_selective	olfactory	FALSE	GABA	TRUE	DA1 LN
lvPN	AVLP010	29	4.30267	ON	0.916667	DA1_selective	multimodal	FALSE	GABA	FALSE	multimodal ON
